# High Competition and Selective Extinction: How Biotic and Abiotic Drivers Shaped Speciation and Extinction Regimes in Carnivora

**DOI:** 10.1101/2025.09.22.677728

**Authors:** Lucas M. V. Porto, Tiago B. Quental

## Abstract

Understanding the drivers of biodiversity over time is a central goal in macroevolution. Yet, the relative contributions of biotic and abiotic mechanisms remain unclear, especially at broader phylogenetic and spatial scales. This study investigates how biotic (self-diversity dependence and competition proxies) and abiotic (temperature) factors shaped Carnivora diversification across North America and Eurasia over the last 45 million years. Using a Bayesian framework, curated fossil data, and an expanded method to assess competition intensity at multiple spatial scales, we quantify speciation, extinction, and diversity patterns across 17 families. Our results show that competition significantly influences diversification on both continents. Mechanisms vary by scale, with contrasting associations between diversification rates and predictive timeseries. While competition can hinder speciation by saturating ecological niches, it may also foster diversity via character displacement and niche partitioning, especially under local spatial coexistence. At regional scales, abiotic factors—particularly cooling temperatures and habitat shifts—act as selective extinction drivers, disproportionately affecting specific regions of the morphospace and creating gaps. By integrating temporal and spatial perspectives, our study enhances understanding of how biotic interactions and environmental changes jointly shape biodiversity through deep time.
