## Supplementary material for "High Competition and Selective Extinction: How Biotic and Abiotic Drivers Shaped Speciation and Extinction Regimes in Carnivora": Suppl_tables: Table_S1.xlsx

### Sheet: Planilha1
Table S1 - List of the 62 species removed from our dataset because they were not in Faurby et al. (2021).
Removed_species	Family
Haplocyon_dombrowskii	Amphicyonidae
Canis_indianensis	Canidae
Canis_occidentalis	Canidae
Vulpes_shermanesis	Canidae
Felis_domesticus	Felidae
Machairodus_lahayishupup	Felidae
Machairodus_latidens	Felidae
Thalassictis_chinjiensis	Hyaenidae
Hyaena_donnezani	Hyaenidae
Hyaena_salonicae	Hyaenidae
Promephitis_larteti	Mephitidae
Trigonictis_cooki	Mustelidae
Paroligobunis_frazieri	Mustelidae
Pyctis_inamatus	Mustelidae
Moralesictis_intrepidus	Mustelidae
Parabrachypsalis_janisae	Mustelidae
Bathygale_julieni	Mustelidae
Floridictis_kerneri	Mustelidae
Melodon_maraghanus	Mustelidae
Siamogale_melilutra	Mustelidae
Eomellivora_moralesi	Mustelidae
Vishnuonyx_neptuni	Mustelidae
Promeles_palaeatticus	Mustelidae
Floridictis_petersoni	Mustelidae
Paroligobunis_petersoni	Mustelidae
Lutra_piscinaria	Mustelidae
Parataxidea_polaki	Mustelidae
Gulo_primigenius	Mustelidae
Teruelictis_riparius	Mustelidae
Oaxacagale_ruizi	Mustelidae
Gulo_schlosseri	Mustelidae
Paroligobunis_simplicidens	Mustelidae
Promeles_smyrnensis	Mustelidae
Gulo_sudorus	Mustelidae
Watay_tabutsigwii	Mustelidae
Meles_taxus	Mustelidae
Martes_vetus	Mustelidae
Corumictis_wolsani	Mustelidae
Pogonodon_cismontanus	Nimravidae
Hoplophoneus_dakotensis	Nimravidae
Hoplophoneus_oharrai	Nimravidae
Palaeogale_evanoffi	Mustelidae
Plesictis_bransatensis	Procyonidae
Plesictis_cultellatus	Procyonidae
Plesictis_pygmaeus	Procyonidae
Plesictis_solidus	Procyonidae
Plesictis_stenogalinus	Procyonidae
Stenogale_gaillardi	Stenoplesictidae
Stenogale_gracilis	Stenoplesictidae
Ursus_arvernensis	Ursidae
Pachycynodon_boriei	Ursidae
Cephalogale_brevirostris	Ursidae
Pachycynodon_crassirostris	Mustelidae
Pachycynodon_dubius	Ursidae
Cephalogale_minor	Ursidae
Pachycynodon_obtusus	Ursidae
Miomaci_pannonicum	Ursidae
Agriotherium_sivalensis	Ursidae
Ursus_tedfordi	Ursidae
Wangictis_tedfordi	Ursidae
Viverricula_malaccensis	Viverridae
Viverrictis_vetusta	Ursidae
