## Supplementary material for "High Competition and Selective Extinction: How Biotic and Abiotic Drivers Shaped Speciation and Extinction Regimes in Carnivora": Suppl_tables: Table_S2.xlsx

### Sheet: Planilha1
Table S2 - List of synonyms changed here based on Faurby et al. (2021).
family	genus	species	full_name	Faurby_status
Ailuridae	Amphictis	ambigua	Amphictis_ambigua	Amphictis_antiqua
Ailuridae	Amphictis	milloquensis	Amphictis_milloquensis	Plesictis_milloquensis
Ailuridae	Actiocyon	parverratis	Actiocyon_parverratis	Alopecocyon_parverratis
Ailuridae	Amphictis	timucua	Amphictis_timucua	Amphictis_borbonica
Amphicyonidae	Amphicyon	astrei	Amphicyon_astrei	Pseudocyon_sansaniensis
Amphicyonidae	Adilophontes	brackykolos	Adilophontes_brackykolos	Adilophontes_brachykolos
Amphicyonidae	Amphicyon	castellanus	Amphicyon_castellanus	Magericyon_castellanus
Amphicyonidae	Ictiocyon	dehmi	Ictiocyon_dehmi	Pseudarctos_bavaricus
Amphicyonidae	Myacyon	djambir	Myacyon_djambir	Myacyon_dojambir
Amphicyonidae	Ysengrinia	ginsburgi	Ysengrinia_ginsburgi	Afrocyon_ginsburgi
Amphicyonidae	Agnotherium	kiptalami	Agnotherium_kiptalami	Myacyon_kiptalami
Amphicyonidae	Amphicyon	lactorensis	Amphicyon_lactorensis	Ysengrinia_depereti
Amphicyonidae	Cynelos	macrodon	Cynelos_macrodon	Afrocyon_macrodon
Amphicyonidae	Storchictis	miacinus	Storchictis_miacinus	Cynodictis_lacustris
Amphicyonidae	Cynelos	minor	Cynelos_minor	Hecubides_minor
Amphicyonidae	Daphoenodon	minor	Daphoenodon_minor	Borocyon_neomexicanus
Amphicyonidae	Daphoenodon	skinner	Daphoenodon_skinner	Daphoenodon_skinneri
Amphicyonidae	Amphicyon	zhanxiangi	Amphicyon_zhanxiangi	Amphicyon_tairumensis
Barbourofelidae	Barbourofelis	lovei	Barbourofelis_lovei	Barbourofelis_fricki
Barbourofelidae	Barbourofelis	whitfordi	Barbourofelis_whitfordi	Albanosmilus_whitfordi
Canidae	Canis	africanus	Canis_africanus	Xenocyon_falconeri
Canidae	Vulpes	alopecoides	Vulpes_alopecoides	Vulpes_lagopus
Canidae	Cuon	antiquus	Cuon_antiquus	Cuon_alpinus
Canidae	Aelurodon	asthenostylus	Aelurodon_asthenostylus	Aelurodon_aesthenostylus
Canidae	Ferrucyon	avius	Ferrucyon_avius	Cerdocyon_avius
Canidae	Vulpes	cascadensis	Vulpes_cascadensis	Vulpes_vulpes
Canidae	Canis	chihliensis	Canis_chihliensis	Canis_etruscus
Canidae	Dusicyon	culpaeus	Dusicyon_culpaeus	Lycalopex_culpaeus
Canidae	Archaeocyon	falkenbachi	Archaeocyon_falkenbachi	Archaeocyon_falchenbachi
Canidae	Canis	familiaris	Canis_familiaris	Canis_lupus
Canidae	Aelurodon	francisi	Aelurodon_francisi	Tomarctus_brevirostris
Canidae	Pseudalopex	griseus	Pseudalopex_griseus	Lycalopex_griseus
Canidae	Dusicyon	gymnocercus	Dusicyon_gymnocercus	Lycalopex_gymnocercus
Canidae	Pseudalopex	gymnocercus	Pseudalopex_gymnocercus	Lycalopex_gymnocercus
Canidae	Epicyon	inflatus	Epicyon_inflatus	Epicyon_saevus
Canidae	Cuon	javanicus	Cuon_javanicus	Cuon_alpinus
Canidae	Paracynarctus	kellogi	Paracynarctus_kellogi	Paracynarctus_kelloggi
Canidae	Aelurodon	marshi	Aelurodon_marshi	Aelurodon_ferox
Canidae	Canis	mosbachensis	Canis_mosbachensis	Canis_lupus
Canidae	Phlaocyon	multicuspis	Phlaocyon_multicuspis	Phlaocyon_multicuspus
Canidae	Protocyon	orcesi	Protocyon_orcesi	Protocyon_troglodytes
Canidae	Enhydrocyon	pahinsintewakpa	Enhydrocyon_pahinsintewakpa	Enhydrocyon_pahinisintewakpa
Canidae	Tomarctus	paulus	Tomarctus_paulus	Microtomarctus_conferta
Canidae	Lycaon	picta	Lycaon_picta	Lycaon_pictus
Canidae	Euoplocyon	praedator	Euoplocyon_praedator	Euoplocyon_brachygnathus
Canidae	Canis	proplatensis	Canis_proplatensis	Theriodictis_proplatensis
Canidae	Tomarctus	propter	Tomarctus_propter	Aelurodon_taxoides
Canidae	Prototocyon	recki	Prototocyon_recki	Otocyon_recki
Canidae	Xenalopex	remenyii	Xenalopex_remenyii	Vulpes_praecorsac
Canidae	Cynarctoides	roii	Cynarctoides_roii	Cynarctoides_luskensis
Canidae	Dusicyon	sechurae	Dusicyon_sechurae	Lycalopex_sechurae
Canidae	Osbornodon	sesoni	Osbornodon_sesoni	Osbornodon_sesnoni
Canidae	Cuon	simplicidens	Cuon_simplicidens	Cuon_alpinus
Canidae	Borophagus	solus	Borophagus_solus	Borophagus_diversidens
Canidae	Cuon	stehlini	Cuon_stehlini	Cuon_alpinus
Canidae	Protocyon	tarijensis	Protocyon_tarijensis	Protocyon_troglodytes
Canidae	Canis	variabilis	Canis_variabilis	Canis_etruscus
Canidae	Neovulpavus	washakius	Neovulpavus_washakius	Miacis_washakius
Felidae	Pseudaelurus	aeluroides	Pseudaelurus_aeluroides	Hyperailurictis_aeluroides
Felidae	Homotherium	africanum	Homotherium_africanum	Homotherium_latidens
Felidae	Pseudaelurus	africanus	Pseudaelurus_africanus	Afrosmilus_africanus
Felidae	Acinonyx	aicha	Acinonyx_aicha	Acinonyx_pardinensis
Felidae	Machairodus	alberdiae	Machairodus_alberdiae	Machairodus_aphanistus
Felidae	Uncia	atrox	Uncia_atrox	Panthera_atrox
Felidae	Leopardus	braccatus	Leopardus_braccatus	Leopardus_colocolo
Felidae	Acinonyx	brachygnathus	Acinonyx_brachygnathus	Acinonyx_pardinensis
Felidae	Machairodus	catocopis	Machairodus_catocopis	Nimravides_catacopsis
Felidae	Felis	catus	Felis_catus	Felis_silvestris
Felidae	Homotherium	crusafonti	Homotherium_crusafonti	Homotherium_serum
Felidae	Homotherium	crusifonti	Homotherium_crusifonti	Homotherium_serum
Felidae	Homotherium	davitasvilii	Homotherium_davitasvilii	Homotherium_latidens
Felidae	Machairodus	giganteus	Machairodus_giganteus	Amphimachairodus_giganteus
Felidae	Homotherium	hengduanshanensis	Homotherium_hengduanshanensis	Homotherium_latidens
Felidae	Homotherium	idahoensis	Homotherium_idahoensis	Homotherium_serum
Felidae	Pseudaelurus	intrepidus	Pseudaelurus_intrepidus	Hyperailurictis_intrepidus
Felidae	Machairodus	irtyschensis	Machairodus_irtyschensis	Amphimachairodus_giganteus
Felidae	Felis	issiodorensis	Felis_issiodorensis	Lynx_issiodorensis
Felidae	Homotherium	johnstoni	Homotherium_johnstoni	Homotherium_serum
Felidae	Lynx	kurteni	Lynx_kurteni	Lynx_issiodorensis
Felidae	Felis	lybica	Felis_lybica	Felis_silvestris
Felidae	Pseudaelurus	marshi	Pseudaelurus_marshi	Hyperailurictis_marshi
Felidae	Diamantofelis	minor	Diamantofelis_minor	Namafelis_minor
Felidae	Homotherium	nestianus	Homotherium_nestianus	Homotherium_latidens
Felidae	Felis	obscura	Felis_obscura	Metailurus_obscurus
Felidae	Acinonyx	pleistocaenicus	Acinonyx_pleistocaenicus	Acinonyx_pardinensis
Felidae	Homotherium	problematicum	Homotherium_problematicum	Homotherium_latidens
Felidae	Felis	rexroadensis	Felis_rexroadensis	Puma_lacustris
Felidae	Lynx	rexroadensis	Lynx_rexroadensis	Puma_lacustris
Felidae	Lynx	shansius	Lynx_shansius	Lynx_issiodorensis
Felidae	Pseudaelurus	skinneri	Pseudaelurus_skinneri	Hyperailurictis_skinneri
Felidae	Felis	spelaea	Felis_spelaea	Panthera_spelaea
Felidae	Pseudaelurus	stouti	Pseudaelurus_stouti	Hyperailurictis_stouti
Felidae	Miracinonyx	studeri	Miracinonyx_studeri	Miracinonyx_trumani
Felidae	Homotherium	ultimum	Homotherium_ultimum	Homotherium_latidens
Felidae	Homotherium	ultimus	Homotherium_ultimus	Homotherium_latidens
Felidae	Panthera	uncia	Panthera_uncia	Panthera_atrox
Felidae	Pseudaelurus	validus	Pseudaelurus_validus	Hyperailurictis_validus
Felidae	Homotherium	venezuelensis	Homotherium_venezuelensis	Homotherium_serum
Felidae	Leopardus	wiedii	Leopardus_wiedii	Leopardus_amnicola
Felidae	Puma	yagouaroundi	Puma_yagouaroundi	Herpailurus_yagouaroundi
Felidae	Panthera	zdanskyi	Panthera_zdanskyi	Panthera_palaeosinensis
Herpestidae	Herpestes	aurelianensis	Herpestes_aurelianensis	Leptoplesictis_aurelianensis
Herpestidae	Herpestes	mesotus	Herpestes_mesotus	Atilax_mesotes
Herpestidae	Herpestes	Palaeogracilis	Herpestes_Palaeogracilis	Helogale_palaeogracilis
Herpestidae	Galerella	sanguinea	Galerella_sanguinea	Herpestes_sanguineus
Hyaenidae	Pachycrocuta	bellax	Pachycrocuta_bellax	Pachycrocuta_brevirostris
Hyaenidae	Crocuta	colvini	Crocuta_colvini	Crocuta_crocuta
Hyaenidae	Crocuta	dietrichi	Crocuta_dietrichi	Crocuta_crocuta
Hyaenidae	Hyaena	hipparionum	Hyaena_hipparionum	Adcrocuta_eximia
Hyaenidae	Hyaenictitherium	hipparionum	Hyaenictitherium_hipparionum	Miohyaenotherium_bessarabicum
Hyaenidae	Crocuta	honanensis	Crocuta_honanensis	Crocuta_crocuta
Hyaenidae	Hyaena	makapani	Hyaena_makapani	Hyaena_hyaena
Hyaenidae	Crocuta	miriani	Crocuta_miriani	Adcrocuta_eximia
Hyaenidae	Hyaena	perrieri	Hyaena_perrieri	Pliocrocuta_perrieri
Hyaenidae	Hyaena	prisca	Hyaena_prisca	Pliocrocuta_perrieri
Hyaenidae	Ictitherium	robustum	Ictitherium_robustum	Thalassictis_robusta
Hyaenidae	Crocuta	spelaea	Crocuta_spelaea	Crocuta_crocuta
Hyaenidae	Crocuta	ultima	Crocuta_ultima	Crocuta_crocuta
Hyaenidae	Crocuta	ultra	Crocuta_ultra	Crocuta_crocuta
Mephitidae	Promephitis	gaudryi	Promephitis_gaudryi	Trocharion_albanense
Mephitidae	Mephitis	macroura	Mephitis_macroura	Mephitis_mephitis
Mustelidae	Sivaonyx	africana	Sivaonyx_africana	Sivaonyx_africanus
Mustelidae	Ischyrictis	anatolicus	Ischyrictis_anatolicus	Hoplictis_anatolicus
Mustelidae	Vishnuonyx	angololensis	Vishnuonyx_angololensis	Torolutra_angololensis
Mustelidae	Aonyx	antiqua	Aonyx_antiqua	Cyrnaonyx_antiqua
Mustelidae	Baranogale	antiqua	Baranogale_antiqua	Baranogale_helbingi
Mustelidae	Chamitataxus	avitatus	Chamitataxus_avitatus	Chamitataxus_avitus
Mustelidae	Mellivora	benfieldi	Mellivora_benfieldi	Mellivora_capensis
Mustelidae	Baranogale	beremendensis	Baranogale_beremendensis	Baranogale_helbingi
Mustelidae	Enhydriodon	campanii	Enhydriodon_campanii	Paludolutra_campanii
Mustelidae	Martes	campestris	Martes_campestris	Sthenictis_campestris
Mustelidae	Lutra	canadensis	Lutra_canadensis	Lontra_canadensis
Mustelidae	Cyrnolutra	castiglionis	Cyrnolutra_castiglionis	Lutra_castiglionis
Mustelidae	Buisnictis	chisoensis	Buisnictis_chisoensis	Martinogale_chisoensis
Mustelidae	Amblonyx	cinereus	Amblonyx_cinereus	Aonyx_cinerea
Mustelidae	Zodiolestes	daemonelixensis	Zodiolestes_daemonelixensis	Zodiolestes_daimonelixensis
Mustelidae	Pekania	diluviana	Pekania_diluviana	Martes_diluviana
Mustelidae	Ekorus	ekakeran	Ekorus_ekakeran	Ekorus_ekakoran
Mustelidae	Enhydriodon	ekecaman	Enhydriodon_ekecaman	Sivaonyx_ekecaman
Mustelidae	Nesolutra	euxena	Nesolutra_euxena	Lutra_euxena
Mustelidae	Mustela	eversmanni	Mustela_eversmanni	Mustela_eversmanii
Mustelidae	Parameles	ferus	Parameles_ferus	Arctomeles_ferus
Mustelidae	Hadrictis	fricki	Hadrictis_fricki	Eomellivora_fricki
Mustelidae	Meles	gennevauxi	Meles_gennevauxi	Arctomeles_gennevauxi
Mustelidae	Baranogale	helbingi	Baranogale_helbingi	Baranogale_helbingi
Mustelidae	Satherium	ingens	Satherium_ingens	Satherium_piscinarium
Mustelidae	Sivaonyx	lehmani	Sivaonyx_lehmani	Paludolutra_lluecai
Mustelidae	Melidellavus	leptorhynchus	Melidellavus_leptorhynchus	Taxodon_sansaniensis
Mustelidae	Poecilictis	libyca	Poecilictis_libyca	Ictonyx_libycus
Mustelidae	Paralutra	lorteti	Paralutra_lorteti	Paralutra_jaegeri
Mustelidae	Sinictis	lydekkeri	Sinictis_lydekkeri	Sinictis_dolicognathus
Mustelidae	Enhydra	macrodonta	Enhydra_macrodonta	Enhydra_lutris
Mustelidae	Lutra	maculicollis	Lutra_maculicollis	Hydrictis_maculicollis
Mustelidae	Paludolutra	maremmana	Paludolutra_maremmana	Paludolutra_lluecai
Mustelidae	Arctonyx	minor	Arctonyx_minor	Arctonyx_collaris
Mustelidae	Ischyrictis	mustelinus	Ischyrictis_mustelinus	Laphictis_mustelinus
Mustelidae	Plionictis	oaxacaenis	Plionictis_oaxacaenis	Plionictis_oaxacaensis
Mustelidae	Plionictis	oaxaquenis	Plionictis_oaxaquenis	Plionictis_oaxacaensis
Mustelidae	Brachypsalis	obliquidens	Brachypsalis_obliquidens	Brachypsalis_modicus
Mustelidae	Pekania	occulta	Pekania_occulta	Martes_occulta
Mustelidae	Promartes	olcotti	Promartes_olcotti	Promartes_lepidus
Mustelidae	Mustela	palerminea	Mustela_palerminea	Mustela_erminea
Mustelidae	Martes	parviloba	Martes_parviloba	Plionictis_parviloba
Mustelidae	Pekania	pennanti	Pekania_pennanti	Martes_pennanti
Mustelidae	Sinictis	pentelici	Sinictis_pentelici	Sinictis_dolicognathus
Mustelidae	Lutra	perspicillata	Lutra_perspicillata	Lutrogale_perspicillata
Mustelidae	Mustela	praenivalis	Mustela_praenivalis	Mustela_nivalis
Mustelidae	Conepatus	robustus	Conepatus_robustus	Conepatus_semistriatus
Mustelidae	Buisnictis	schoffi	Buisnictis_schoffi	Buisnictis_meadensis
Mustelidae	Mustela	sibiricus	Mustela_sibiricus	Mustela_sibirica
Mustelidae	Mellivora	sivalensis	Mellivora_sivalensis	Mellivora_capensis
Mustelidae	Putorius	stromeri	Putorius_stromeri	Mustela_stromeri
Mustelidae	Conepatus	suffocans	Conepatus_suffocans	Conepatus_chinga
Mustelidae	Parameles	suillus	Parameles_suillus	Arctomeles_suillus
Mustelidae	Perunium	ursogulo	Perunium_ursogulo	Eomellivora_ursogulo
Mustelidae	Promartes	vantassalensis	Promartes_vantassalensis	Promartes_gemmarosae
Mustelidae	Promartes	vantasselensis	Promartes_vantasselensis	Promartes_gemmarosae
Nimravidae	Eusmilus	belli	Eusmilus_belli	Hoplophoneus_cerebralis
Nimravidae	Eusmilus	bidentatus	Eusmilus_bidentatus	Hoplophoneus_bidentatus
Nimravidae	Eusmilus	cerebralis	Eusmilus_cerebralis	Hoplophoneus_cerebralis
Nimravidae	Dinictis	cyclops	Dinictis_cyclops	Dinictis_felina
Nimravidae	Eofelis	edwarsii	Eofelis_edwarsii	Eofelis_edwardsii
Nimravidae	Pogonodon	eileenae	Pogonodon_eileenae	Pogonodon_davisi
Nimravidae	Nimravus	mongoliensis	Nimravus_mongoliensis	Nimravus_intermedius
Nimravidae	Eusmilus	olsontau	Eusmilus_olsontau	Hoplophoneus_cerebralis
Nimravidae	Pogonodon	paucidens	Pogonodon_paucidens	Dinictis_felina
Nimravidae	Pogonodon	platycopsis	Pogonodon_platycopsis	Pogonodon_platycopis
Nimravidae	Nimravus	sectator	Nimravus_sectator	Nimravus_brachyops
Nimravidae	Eusmilus	sicarius	Eusmilus_sicarius	Hoplophoneus_sicarius
Nimravidae	Eusmilus	villebramarensis	Eusmilus_villebramarensis	Hoplophoneus_villebramarensis
Percrocutidae	Percrocuta	algeriensis	Percrocuta_algeriensis	Dinocrocuta_algeriensis
Percrocutidae	Percrocuta	australis	Percrocuta_australis	Chasmaporthetes_australis
Percrocutidae	Percrocuta	eximia	Percrocuta_eximia	Adcrocuta_eximia
Percrocutidae	Dinocrocuta	macrodonta	Dinocrocuta_macrodonta	Dinocrocuta_gigantea
Percrocutidae	Percrocuta	minor	Percrocuta_minor	Allohyaena_kadici
Procyonidae	Cyonasua	brevirostris	Cyonasua_brevirostris	Amphinasua_brevirostris
Procyonidae	Cyonasua	groeberi	Cyonasua_groeberi	Amphinasua_groeberi
Procyonidae	Actiocyon	leardi	Actiocyon_leardi	Alopecocyon_leardi
Procyonidae	Angustictis	mayri	Angustictis_mayri	Plesictis_mayri
Procyonidae	Cyonasua	pascuali	Cyonasua_pascuali	Amphinasua_pascuali
Procyonidae	Plesictis	vireti	Plesictis_vireti	Franconictis_vireti
Ursidae	Ursus	abstrusus	Ursus_abstrusus	Ursus_americanus
Ursidae	Indarctos	atticus	Indarctos_atticus	Indarctos_punjabiensis
Ursidae	Ailuropoda	baconi	Ailuropoda_baconi	Ailuropoda_melanoleuca
Ursidae	Agriarctos	beatrix	Agriarctos_beatrix	Kretzoiarctos_beatrix
Ursidae	Ursus	bibersoni	Ursus_bibersoni	Ursus_minimus
Ursidae	Phoberocyon	dehmi	Phoberocyon_dehmi	Phoberocyon_aurelianensis
Ursidae	Ursus	deningeri	Ursus_deningeri	Ursus_spelaeus
Ursidae	Ursavus	depereti	Ursavus_depereti	Agriarctos_depereti
Ursidae	Ursus	dolinensis	Ursus_dolinensis	Ursus_spelaeus
Ursidae	Phoberogale	ginesticus	Phoberogale_ginesticus	Cephalogale_ginesticus
Ursidae	Cephalogale	gracile	Cephalogale_gracile	Phoberogale_gracile
Ursidae	Phoberocyon	hispanicus	Phoberocyon_hispanicus	Phoberocyon_aurelianensis
Ursidae	Hemicyon	hurzeleri	Hemicyon_hurzeleri	Phoberocyon_hurzeleri
Ursidae	Ursus	labiatus	Ursus_labiatus	Melursus_labiatus
Ursidae	Ailuropoda	microta	Ailuropoda_microta	Ailuropoda_melanoleuca
Ursidae	Indarctos	nevadensis	Indarctos_nevadensis	Indarctos_oregonensis
Ursidae	Ursavus	orientalis	Ursavus_orientalis	Ballusia_orientalis
Ursidae	Ursus	rossicus	Ursus_rossicus	Ursus_spelaeus
Ursidae	Ursus	ruscinensis	Ursus_ruscinensis	Ursus_minimus
Ursidae	Phoberogale	shareri	Phoberogale_shareri	Cephalogale_shareri
Ursidae	Indarctos	sinensis	Indarctos_sinensis	Indarctos_punjabiensis
Ursidae	Plithocyon	teilhardi	Plithocyon_teilhardi	Phoberocyon_teilhardi
Ursidae	Melursus	theobaldi	Melursus_theobaldi	Melursus_ursinus
Ursidae	Ursus	wenzensis	Ursus_wenzensis	Ursus_minimus
Ursidae	Ailuropoda	wulingshanensis	Ailuropoda_wulingshanensis	Ailuropoda_melanoleuca
Ursidae	Ursus	yinanensis	Ursus_yinanensis	Ursus_minimus
Viverridae	Semigenetta	cadeoti	Semigenetta_cadeoti	Herpestes_cadeoti
Viverridae	Viverra	chinjiensis	Viverra_chinjiensis	Vishnuictis_chinjiensis
Viverridae	Jourdanictis	grivensis	Jourdanictis_grivensis	Plioviverrops_guerini
