## Supplementary material for "High Competition and Selective Extinction: How Biotic and Abiotic Drivers Shaped Speciation and Extinction Regimes in Carnivora": Suppl_tables: Table_S5.txt

Table S5 - Body mass data regarding all the species used here.
Species	FAMILY	Mass_log(g)
Acinonyx_pardinensis	Felidae	1.706
Adcrocuta_eximia	Hyaenidae	1.764
Adelphailurus_kansensis	Felidae	1.653
Adelpharctos_ginsburgi	Ursidae	1.423
Adelpharctos_mirus	Ursidae	1.538
Adilophontes_brachykolos	Amphicyonidae	2.138
Aelurodon_asthenostylus	Canidae	1.627
Aelurodon_ferox	Canidae	1.744
Aelurodon_mcgrewi	Canidae	1.69
Aelurodon_montanensis	Canidae	1.796
Aelurodon_stirtoni	Canidae	1.628
Aelurodon_taxoides	Canidae	1.809
Afrosmilus_hispanicus	Barbourofelidae	1.44
Agnotherium_antiquum	Amphicyonidae	2.393
Agnotherium_grivense	Amphicyonidae	2.425
Agriarctos_depereti	Ursidae	2.162
Agriotherium_inexpetans	Ursidae	2.38
Agriotherium_insigne	Ursidae	2.584
Agriotherium_schneideri	Ursidae	2.627
Ailurarctos_lufengensis	Ursidae	1.953
Ailuropoda_melanoleuca	Ursidae	2.035
Ailurus_fulgens	Ailuridae	0.69
Aktaucyon_brachifacialis	Amphicyonidae	2.417
Albanosmilus_jourdani	Barbourofelidae	1.891
Albanosmilus_whitfordi	Barbourofelidae	1.911
Algarolutra_majori	Mustelidae	0.987
Allocyon_loganensis	Amphicynodontinae	1.229
Allohyaena_kadici	Hyaenidae	1.765
Alopecocyon_goeriachensis	Ailuridae	0.715
Alopecocyon_leardi	Ailuridae	0.973
Alopecocyon_parverratis	Ailuridae	0.652
Amphicticeps_shackelfordi	Amphicynodontinae	0.728
Amphictis_aginensis	Ailuridae	1.091
Amphictis_antiqua	Ailuridae	0.576
Amphictis_borbonica	Ailuridae	0.57
Amphictis_cuspida	Ailuridae	0.88
Amphictis_lemanensis	Ailuridae	0.779
Amphictis_prolongata	Ailuridae	0.523
Amphictis_schlosseri	Ailuridae	0.687
Amphictis_wintershofensis	Ailuridae	0.522
Amphicynodon_leptorhynchus	Amphicynodontinae	0.661
Amphicynodon_teilhardi	Amphicynodontinae	0.607
Amphicynodon_typicus	Amphicynodontinae	0.75
Amphicynodon_velaunus	Amphicynodontinae	0.677
Amphicyon_confucianus	Amphicyonidae	2.616
Amphicyon_frendens	Amphicyonidae	2.635
Amphicyon_galushai	Amphicyonidae	2.763
Amphicyon_giganteus	Amphicyonidae	2.524
Amphicyon_ingens	Amphicyonidae	2.763
Amphicyon_lathanicus	Amphicyonidae	2.458
Amphicyon_major	Amphicyonidae	2.32
Amphicyon_olisiponensis	Amphicyonidae	2.613
Amphicyon_palaeindicus	Amphicyonidae	2.242
Amphicyon_tairumensis	Amphicyonidae	2.139
Amphicyon_ulungurensis	Amphicyonidae	2.142
Amphicyonopsis_serus	Amphicyonidae	2.297
Amphimachairodus_alvarezi	Felidae	2.297
Amphimachairodus_coloradensis	Felidae	2.236
Amphimachairodus_giganteus	Felidae	2.271
Amphimachairodus_kurteni	Felidae	2.224
Anatolictis_laevicaninus	Mustelidae	0.325
Angelarctocyon_australis	Amphicyonidae	0.666
Aonyx_cinerea	Mustelidae	0.243
Archaeocyon_falkenbachi	Canidae	0.58
Archaeocyon_leptodus	Canidae	0.581
Archaeocyon_pavidus	Canidae	0.342
Arctictis_binturong	Viverridae	0.995
Arctodus_pristinus	Ursidae	2.245
Arctodus_simus	Ursidae	2.403
Arctomeles_dimolodontus	Mustelidae	0.92
Arctomeles_ferus	Mustelidae	0.575
Arctomeles_pliocaenicus	Mustelidae	0.23
Arctomeles_sotnikovae	Mustelidae	0.583
Arctomeles_suillus	Mustelidae	0.569
Arctonasua_eurybates	Procyonidae	0.929
Arctonasua_floridana	Procyonidae	0.895
Arctonasua_fricki	Procyonidae	0.822
Arctonasua_gracilis	Procyonidae	0.737
Arctonasua_minima	Procyonidae	0.666
Arctonyx_collaris	Mustelidae	0.803
Arikarictis_chapini	Mustelidae	0.315
Ballusia_elmensis	Ursidae	1.209
Ballusia_hareni	Ursidae	1.452
Ballusia_orientalis	Ursidae	1.199
Baranogale_adroveri	Mustelidae	0.111
Baranogale_balkanica	Mustelidae	-0.48
Baranogale_helbingi	Mustelidae	-0.17
Barbourofelis_fricki	Barbourofelidae	2.386
Barbourofelis_loveorum	Barbourofelidae	2.221
Barbourofelis_morrisi	Barbourofelidae	2.086
Bassaricyonoides_stewartae	Procyonidae	0.449
Bassariscus_antiquus	Procyonidae	0.191
Bassariscus_astutus	Procyonidae	0.053
Bassariscus_casei	Procyonidae	0.111
Bassariscus_minimus	Procyonidae	0.025
Bassariscus_ogallalae	Procyonidae	0.052
Bassariscus_parvus	Procyonidae	0.136
Bathygale_lemanensis	Mustelidae	0.524
Belbus_beaumonti	Hyaenidae	1.617
Borocyon_neomexicanus	Amphicyonidae	1.94
Borocyon_niobrarensis	Amphicyonidae	1.976
Borocyon_robustum	Amphicyonidae	2.006
Borophagus_diversidens	Canidae	1.897
Borophagus_dudleyi	Canidae	1.949
Borophagus_hilli	Canidae	1.811
Borophagus_littoralis	Canidae	1.668
Borophagus_orc	Canidae	1.484
Borophagus_parvus	Canidae	1.517
Borophagus_pugnator	Canidae	1.681
Borophagus_secundus	Canidae	1.691
Brachyopsigale_dubius	Mustelidae	-0.061
Brachyprotoma_obtusata	Mephitidae	-0.139
Brachypsalis_hyaenoides	Mustelidae	0.895
Brachypsalis_matutinus	Mustelidae	0.848
Brachypsalis_modicus	Mustelidae	0.974
Brachypsalis_pachycephalus	Mustelidae	0.975
Brachyrhynchocyon_dodgei	Amphicyonidae	1.207
Brachyrhynchocyon_intermedius	Amphicyonidae	1.094
Brachyrhynchocyon_montanus	Amphicyonidae	0.986
Brevimalictis_chikasha	Mustelidae	0.018
Broiliana_dehmi	Procyonidae	0.132
Broiliana_nobilis	Procyonidae	0.233
Buisnictis_breviramus	Mephitidae	-0.303
Buisnictis_burrowsi	Mephitidae	-0.321
Buisnictis_meadensis	Mephitidae	-0.188
Buisnictis_metabatos	Mephitidae	-0.322
Caedocyon_tedfordi	Canidae	1.278
Canis_armbrusteri	Canidae	1.57
Canis_arnensis	Canidae	1.183
Canis_aureus	Canidae	1.015
Canis_borjgali	Canidae	1.329
Canis_cautleyi	Canidae	1.061
Canis_cedazoensis	Canidae	1.689
Canis_dirus	Canidae	1.349
Canis_edwardii	Canidae	1.359
Canis_etruscus	Canidae	1.359
Canis_ferox	Canidae	1.133
Canis_latrans	Canidae	1.127
Canis_lepophagus	Canidae	1.175
Canis_longdanensis	Canidae	1.417
Canis_lupus	Canidae	1.508
Canis_pinjorensis	Canidae	0.638
Canis_rufus	Canidae	1.361
Canis_teilhardi	Canidae	1.483
Canis_thooides	Canidae	1.049
Carpocyon_compressus	Canidae	1.369
Carpocyon_limosus	Canidae	1.274
Carpocyon_robustus	Canidae	1.496
Carpocyon_webbi	Canidae	1.547
Catopuma_temminckii	Felidae	1.061
Cephalogale_geoffroyi	Ursidae	1.523
Cephalogale_ginesticus	Ursidae	1.67
Cerdocyon_avius	Canidae	0.676
Cerdocyon_texanus	Canidae	0.833
Cernictis_hesperus	Mustelidae	0.214
Cernictis_repenningi	Mustelidae	0.295
Chamitaxus_avitus	Mustelidae	0.489
Chasmaporthetes_bonisi	Hyaenidae	1.723
Chasmaporthetes_borissiaki	Hyaenidae	1.648
Chasmaporthetes_lunensis	Hyaenidae	1.642
Chasmaporthetes_melei	Hyaenidae	1.52
Chasmaporthetes_ossifragus	Hyaenidae	1.646
Chrysocyon_nearcticus	Canidae	1.266
Circamustela_dechaseauxi	Mustelidae	0.357
Conepatus_leuconotus	Mephitidae	0.544
Conepatus_semistriatus	Mephitidae	0.079
Cormocyon_copei	Canidae	0.725
Cormocyon_haydeni	Canidae	0.707
Crassidia_intermedia	Amphicyonidae	2.485
Craterogale_simus	Mustelidae	0.342
Crocuta_crocuta	Hyaenidae	1.74
Cuon_alpinus	Canidae	1.106
Cuon_priscus	Canidae	1.106
Cynarctoides_acridens	Canidae	0.472
Cynarctoides_emryi	Canidae	0.364
Cynarctoides_gawnae	Canidae	0.376
Cynarctoides_harlowi	Canidae	0.228
Cynarctoides_lemur	Canidae	0.353
Cynarctoides_luskensis	Canidae	0.382
Cynarctoides_whistleri	Canidae	0.228
Cynarctus_crucidens	Canidae	0.706
Cynarctus_galushai	Canidae	1.056
Cynarctus_marylandica	Canidae	1.021
Cynarctus_saxatilis	Canidae	1.131
Cynarctus_voorhiesi	Canidae	1.131
Cynarctus_wangi	Canidae	1.009
Cynelos_caroniavorus	Amphicyonidae	1.43
Cynelos_crassidens	Amphicyonidae	1.594
Cynelos_helbingi	Amphicyonidae	1.731
Cynelos_idoneus	Amphicyonidae	2.045
Cynelos_lemanensis	Amphicyonidae	1.797
Cynelos_malasi	Amphicyonidae	1.829
Cynelos_schlosseri	Amphicyonidae	1.577
Cynelos_sinapius	Amphicyonidae	2.282
Cynodesmus_martini	Canidae	1.424
Cynodesmus_thooides	Canidae	1.162
Cynodictis_peignei	Canidae	1.162
Cynotherium_sardous	Canidae	1.097
Cyonarctos_dessei	Ursidae	1.345
Cyrnaonyx_antiqua	Mustelidae	0.885
Daphoenictis_tedfordi	Amphicyonidae	1.29
Daphoenodon_falkenbachi	Amphicyonidae	2.137
Daphoenodon_notionastes	Amphicyonidae	1.617
Daphoenodon_skinneri	Amphicyonidae	1.602
Daphoenodon_superbus	Amphicyonidae	1.815
Daphoenus_hartshornianus	Amphicyonidae	1.041
Daphoenus_lambei	Amphicyonidae	0.983
Daphoenus_socialis	Amphicyonidae	1.369
Daphoenus_transversus	Amphicyonidae	1.204
Daphoenus_vetus	Amphicyonidae	1.431
Delotrochanter_major	Amphicyonidae	1.94
Delotrochanter_oryktes	Amphicyonidae	1.892
Delotrochanter_petersoni	Amphicyonidae	1.73
Desmocyon_matthewi	Canidae	1.039
Desmocyon_thomsoni	Canidae	0.959
Dinaelurus_crassus	Nimravidae	1.5
Dinailurictis_bonali	Nimravidae	1.752
Dinictis_felina	Nimravidae	1.305
Dinocrocuta_gigantea	Percrocutidae	2.138
Dinocrocuta_robusta	Percrocutidae	1.869
Dinocrocuta_salonicae	Percrocutidae	1.995
Dinocrocuta_senyureki	Percrocutidae	2.015
Dinocyon_thenardi	Ursidae	2.374
Dinofelis_cristata	Felidae	2.056
Dinofelis_diastemata	Felidae	1.971
Dinofelis_palaeoonca	Felidae	1.959
Dinogale_siouxensis	Mustelidae	0.333
Drassonax_harpagops	Amphicynodontinae	0.605
Ectopocynus_antiquus	Canidae	1.138
Ectopocynus_intermedius	Canidae	1.358
Ectopocynus_simplicidens	Canidae	1.526
Edaphocyon_palmeri	Procyonidae	0.444
Edaphocyon_pointblankensis	Procyonidae	0.492
Eirictis_robusta	Mustelidae	0.514
Enhydra_lutris	Mustelidae	1.371
Enhydra_reevei	Mustelidae	1.145
Enhydrictis_ardea	Mustelidae	0.309
Enhydrictis_galictoides	Mustelidae	0.377
Enhydriodon_falconeri	Mustelidae	1.109
Enhydriodon_sivalensis	Mustelidae	1.269
Enhydritherium_terraenovae	Mustelidae	1.045
Enhydrocyon_basilatus	Canidae	1.628
Enhydrocyon_crassidens	Canidae	1.583
Enhydrocyon_pahinsintewakpa	Canidae	1.441
Enhydrocyon_stenocephalus	Canidae	1.424
Eofelis_edwardsii	Nimravidae	1.003
Eofelis_giganteus	Nimravidae	1.336
Eomellivora_fricki	Mustelidae	1.49
Eomellivora_piveteaui	Mustelidae	1.321
Eomellivora_ursogulo	Mustelidae	1.381
Eomellivora_wimani	Mustelidae	1.427
Epicyon_aelurodontoides	Canidae	1.93
Epicyon_haydeni	Canidae	1.988
Epicyon_saevus	Canidae	1.749
Euboictis_aliverensis	Viverridae	0.322
Eucyon_adoxus	Canidae	1.024
Eucyon_cipio	Canidae	1.249
Eucyon_davisi	Canidae	1
Eucyon_debonisi	Canidae	0.928
Eucyon_michauxi	Canidae	1.12
Eucyon_minor	Canidae	0.943
Eucyon_monticinensis	Canidae	1.052
Eucyon_odessanus	Canidae	1.012
Eucyon_skinneri	Canidae	0.85
Eucyon_zhoui	Canidae	1.064
Euoplocyon_brachygnathus	Canidae	1.235
Euoplocyon_spissidens	Canidae	1.143
Felis_chaus	Felidae	0.869
Felis_lunensis	Felidae	0.545
Felis_ocreata	Felidae	0.545
Felis_silvestris	Felidae	0.74
Felis_wenzensis	Felidae	0.522
Ferinestrix_vorax	Mustelidae	1.235
Franconictis_vireti	Mustelidae	0.301
Gaillardina_transitoria	Mustelidae	0.889
Gobicyon_macrognathus	Amphicyonidae	2.089
Gobicyon_zhegalloi	Amphicyonidae	2.244
Grivamephitis_meini	Mustelidae	-0.06
Grivamephitis_pusilla	Mustelidae	-0.264
Gulo_gulo	Mustelidae	1.231
Gustafsonia_cognita	Amphicyonidae	0.594
Haplocyon_crucians	Amphicyonidae	1.692
Haplocyon_elegans	Amphicyonidae	1.541
Haplocyonoides_mordax	Amphicyonidae	1.715
Haplocyonoides_ponticus	Amphicyonidae	1.881
Haplocyonoides_serbiae	Amphicyonidae	1.759
Helarctos_malayanus	Ursidae	1.667
Hemicyon_barbouri	Ursidae	2.078
Hemicyon_gargan	Ursidae	1.534
Hemicyon_goeriachensis	Ursidae	1.949
Hemicyon_mayorali	Ursidae	2.018
Hemicyon_sansaniensis	Ursidae	2.145
Hemicyon_stehlini	Ursidae	1.867
Herpestes_cadeoti	Herpestidae	0.12
Herpestes_dissimilis	Herpestidae	0.767
Herpestes_urva	Herpestidae	0.27
Herpestides_antiquus	Herpestidae	0.49
Hesperocyon_coloradensis	Canidae	0.782
Hesperocyon_gregarius	Canidae	0.622
Hesperoviverra_carpathorum	Viverridae	0.983
Homotherium_ischyrus	Felidae	2.263
Homotherium_latidens	Felidae	2.258
Homotherium_serum	Felidae	2.267
Hoplictis_anatolicus	Mustelidae	0.934
Hoplictis_florancei	Mustelidae	0.895
Hoplictis_grangerensis	Mustelidae	1.114
Hoplictis_noueli	Mustelidae	1.005
Hoplophoneus_bidentatus	Nimravidae	1.253
Hoplophoneus_cerebralis	Nimravidae	1.18
Hoplophoneus_mentalis	Nimravidae	1.351
Hoplophoneus_occidentalis	Nimravidae	1.564
Hoplophoneus_primaevus	Nimravidae	1.296
Hoplophoneus_sicarius	Nimravidae	1.421
Hoplophoneus_villebramarensis	Nimravidae	1.449
Hyaenictis_almerai	Hyaenidae	1.684
Hyaenictis_graeca	Hyaenidae	1.703
Hyaenictitherium_hyaenoides	Hyaenidae	1.497
Hyaenictitherium_parvum	Hyaenidae	1.507
Hyaenictitherium_wongii	Hyaenidae	1.395
Hyperailurictis_aeluroides	Felidae	1.319
Hyperailurictis_intrepidus	Felidae	1.398
Hyperailurictis_marshi	Felidae	1.341
Hyperailurictis_skinneri	Felidae	1.12
Hyperailurictis_stouti	Felidae	0.738
Hyperailurictis_validus	Felidae	1.382
Iberictis_azanzae	Mustelidae	0.917
Iberictis_buloti	Mustelidae	0.792
Ictiocyon_socialis	Amphicyonidae	1.644
Ictitherium_intuberculatum	Hyaenidae	1.372
Ictitherium_kurteni	Hyaenidae	1.27
Ictitherium_pannonicum	Hyaenidae	1.415
Ictitherium_tauricum	Hyaenidae	1.108
Ictitherium_viverrinum	Hyaenidae	1.211
Indarctos_anthracitis	Ursidae	2.415
Indarctos_arctoides	Ursidae	2.4
Indarctos_oregonensis	Ursidae	2.6
Indarctos_punjabiensis	Ursidae	2.66
Indarctos_vireti	Ursidae	2.221
Indarctos_zdanskyi	Ursidae	2.71
Ischyrictis_bezaniensis	Mustelidae	0.801
Ischyrictis_helbingi	Mustelidae	1.339
Ischyrictis_petteri	Mustelidae	1.124
Ischyrictis_zibethoides	Mustelidae	0.993
Ischyrocyon_gidleyi	Amphicyonidae	2.398
Kinometaxia_Guangpui	Mustelidae	0.593
Kretzoiarctos_beatrix	Ursidae	2.089
Laphictis_mustelinus	Mustelidae	0.804
Laphictis_vorax	Mustelidae	0.552
Lartetictis_dubia	Mustelidae	0.79
Legionarictis_fortidens	Mustelidae	0.726
Leopardus_amnicola	Felidae	0.668
Leopardus_pardalis	Felidae	1.076
Leptarctus_ancipidens	Mustelidae	0.501
Leptarctus_desuii	Mustelidae	0.521
Leptarctus_kansasensis	Mustelidae	0.454
Leptarctus_martini	Mustelidae	0.486
Leptarctus_mummorum	Mustelidae	0.75
Leptarctus_neimenguensis	Mustelidae	0.412
Leptarctus_oregonensis	Mustelidae	0.241
Leptarctus_primus	Mustelidae	0.391
Leptarctus_progressus	Mustelidae	0.303
Leptarctus_supremus	Mustelidae	0.632
Leptarctus_webbi	Mustelidae	0.554
Leptarctus_woodburnei	Mustelidae	0.546
Leptarctus_wortmani	Mustelidae	0.525
Leptocyon_delicatus	Canidae	0.074
Leptocyon_douglassi	Canidae	0.542
Leptocyon_gregorii	Canidae	0.574
Leptocyon_leidyi	Canidae	0.549
Leptocyon_matthewi	Canidae	0.738
Leptocyon_mollis	Canidae	0.601
Leptocyon_tejonensis	Canidae	0.586
Leptocyon_vafer	Canidae	0.643
Leptocyon_vulpinus	Canidae	0.654
Leptoplesictis_atavus	Herpestidae	-0.081
Leptoplesictis_aurelianensis	Herpestidae	-0.038
Leptoplesictis_filholi	Herpestidae	-0.221
Limnonyx_pontica	Mustelidae	0.846
Limnonyx_sinerizi	Mustelidae	0.673
Lontra_canadensis	Mustelidae	0.908
Lontra_weiri	Mustelidae	0.886
Lophocyon_carpathicus	Viverridae	0.543
Lophocyon_paraskevaidisi	Viverridae	0.21
Lutra_affinis	Mustelidae	0.686
Lutra_aonychoides	Mustelidae	1.182
Lutra_castiglionis	Mustelidae	0.877
Lutra_euxena	Mustelidae	0.901
Lutra_licenti	Mustelidae	0.921
Lutra_lutra	Mustelidae	0.944
Lutra_palaeindica	Mustelidae	0.857
Lutra_simplicidens	Mustelidae	0.827
Lutra_sumatrana	Mustelidae	0.74
Lutraeximia_trinacriae	Mustelidae	0.839
Lutraeximia_umbra	Mustelidae	1.043
Lutravus_halli	Mustelidae	0.86
Lutrogale_cretensis	Mustelidae	1.037
Lutrogale_palaeoleptonyx	Mustelidae	1.057
Lutrogale_perspicillata	Mustelidae	0.977
Lycyaena_choeretis	Hyaenidae	1.6
Lycyaena_dubia	Hyaenidae	1.584
Lynx_canadensis	Felidae	0.972
Lynx_issiodorensis	Felidae	1.203
Lynx_longignathus	Felidae	1.064
Lynx_lynx	Felidae	1.254
Lynx_pardinus	Felidae	0.973
Lynx_proterolyncis	Felidae	1.066
Lynx_rufus	Felidae	0.95
Machairodus_aphanistus	Felidae	2.099
Machairodus_tanneri	Felidae	2.157
Maemohcyon_potisati	Amphicyonidae	2.105
Magerictis_imperialensis	Ailuridae	0.863
Magericyon_anceps	Amphicyonidae	2.233
Magericyon_castellanus	Amphicyonidae	2.305
Mammacyon_ferocior	Amphicyonidae	1.986
Mammacyon_obtusidens	Amphicyonidae	1.867
Marcetia_santigae	Mustelidae	0.217
Martes_americana	Mustelidae	0.097
Martes_andersoni	Mustelidae	0.196
Martes_basilii	Mustelidae	0.458
Martes_burdigaliensis	Mustelidae	0.211
Martes_cadeoti	Mustelidae	0.03
Martes_collongensis	Mustelidae	0.198
Martes_delphinensis	Mustelidae	-0.125
Martes_diluviana	Mustelidae	0.517
Martes_filholi	Mustelidae	0.45
Martes_flavigula	Mustelidae	0.266
Martes_foina	Mustelidae	0.188
Martes_glareae	Mustelidae	0.12
Martes_jaegeri	Mustelidae	-0.221
Martes_laevidens	Mustelidae	0.042
Martes_lefkonensis	Mustelidae	0.065
Martes_martes	Mustelidae	0.114
Martes_mellibulla	Mustelidae	0.341
Martes_munki	Mustelidae	0.269
Martes_occulta	Mustelidae	0.749
Martes_oregonensis	Mustelidae	0.148
Martes_pennanti	Mustelidae	0.602
Martes_sainjoni	Mustelidae	0.37
Martes_sansaniensis	Mustelidae	0.588
Martes_stirtoni	Mustelidae	0.01
Martes_wenzensis	Mustelidae	0.525
Martes_woodwardi	Mustelidae	0.554
Martes_zibellina	Mustelidae	0.053
Martinogale_alveodens	Mephitidae	-0.283
Martinogale_chisoensis	Mephitidae	-0.062
Matanomictis_maniyarensis	Mustelidae	0.551
Mececyon_trinilensis	Canidae	0.956
Megalenhydris_barbaricina	Mustelidae	1.15
Megalictis_ferox	Mustelidae	1.412
Megalictis_frazieri	Mustelidae	1.076
Megalictis_simplicidens	Mustelidae	1.12
Megantereon_cultridens	Felidae	1.991
Megantereon_falconeri	Felidae	1.744
Megantereon_hesperus	Felidae	1.927
Megantereon_nihowanensis	Felidae	2.031
Megantereon_whitei	Felidae	1.882
Meles_chiai	Mustelidae	0.911
Meles_dimitrius	Mustelidae	0.88
Meles_hollitzeri	Mustelidae	0.963
Meles_iberica	Mustelidae	0.929
Meles_leucurus	Mustelidae	0.796
Meles_meles	Mustelidae	1.114
Meles_teilhardi	Mustelidae	1.023
Meles_thorali	Mustelidae	1.02
Melodon_majori	Mustelidae	0.362
Melogale_orientalis	Mustelidae	0.301
Melursus_ursinus	Ursidae	1.969
Mephitis_mephitis	Mephitidae	0.319
Mesocyon_brachyops	Canidae	1.09
Mesocyon_coryphaeus	Canidae	1.202
Mesocyon_temnodon	Canidae	1.008
Mesomephitis_medius	Mephitidae	-0.03
Metahyaena_confector	Hyaenidae	1.305
Metailurus_parvulus	Felidae	1.56
Metalopex_bakeri	Canidae	0.699
Metalopex_macconnelli	Canidae	0.658
Metalopex_merriami	Canidae	0.852
Metatomarctus_canavus	Canidae	1.221
Microtomarctus_conferta	Canidae	1.088
Miohyaenotherium_bessarabicum	Hyaenidae	1.481
Miomachairodus_pseudailuroides	Felidae	2.109
Miomephitis_pilgrimi	Mephitidae	0.262
Miomustela_madisonae	Mustelidae	-0.37
Mionictis_angustidens	Mustelidae	0.612
Mionictis_dubia	Mustelidae	1.005
Mionictis_elegans	Mustelidae	0.595
Mionictis_incertus	Mustelidae	0.706
Mionictis_letifer	Mustelidae	0.48
Mionictis_pristinus	Mustelidae	1.029
Mioparadoxurus_meini	Viverridae	0.918
Miracinonyx_inexpectatus	Felidae	1.442
Miracinonyx_trumani	Felidae	1.489
Mustela_erminea	Mustelidae	-0.924
Mustela_eversmanii	Mustelidae	0.13
Mustela_frenata	Mustelidae	-0.833
Mustela_jacksoni	Mustelidae	-0.739
Mustela_leporinum	Mustelidae	0.516
Mustela_lutreola	Mustelidae	-0.357
Mustela_majori	Mustelidae	-0.05
Mustela_meltoni	Mustelidae	-0.467
Mustela_nigripes	Mustelidae	-0.071
Mustela_nivalis	Mustelidae	-0.86
Mustela_nudipes	Mustelidae	-0.301
Mustela_palaeattica	Mustelidae	0.131
Mustela_pliocaenica	Mustelidae	-0.538
Mustela_putorius	Mustelidae	-0.039
Mustela_rexroadensis	Mustelidae	-0.597
Mustela_sibirica	Mustelidae	-0.393
Mustela_stromeri	Mustelidae	-0.202
Mustelavus_priscus	Mustelidae	-0.005
Mustelictis_olivieri	Mustelidae	-0.007
Nannomephitis_crassidens	Mephitidae	0.2
Nanosmilus_kurteni	Nimravidae	1.174
Nasua_narica	Procyonidae	0.605
Nasua_pronarica	Procyonidae	0.392
Negodiaetictis_rugatrulleum	Mustelidae	0.461
Neofelis_nebulosa	Felidae	1.312
Neovison_macrodon	Mustelidae	0.076
Neovison_vison	Mustelidae	-0.025
Nimravides_catacopsis	Felidae	2.154
Nimravides_pedionomus	Felidae	1.851
Nimravides_thinobates	Felidae	2.034
Nimravus_brachyops	Nimravidae	1.674
Nimravus_intermedius	Nimravidae	1.485
Nyctereutes_donnezani	Canidae	0.978
Nyctereutes_megamastoides	Canidae	0.949
Nyctereutes_procyonoides	Canidae	0.606
Nyctereutes_sinensis	Canidae	0.989
Nyctereutes_tingi	Canidae	1.126
Oligobunis_crassivultus	Mustelidae	0.859
Oligobunis_floridanus	Mustelidae	1.103
Osbornodon_brachypus	Canidae	1.406
Osbornodon_fricki	Canidae	1.74
Osbornodon_iamonensis	Canidae	1.387
Osbornodon_renjiei	Canidae	0.895
Osbornodon_scitulus	Canidae	1.282
Osbornodon_sesnoni	Canidae	1.084
Osbornodon_wangi	Canidae	1.171
Osmotherium_spelaeum	Mephitidae	0.233
Otarocyon_cooki	Canidae	0.259
Otarocyon_macdonaldi	Canidae	0.166
Oxetocyon_cuspidatus	Canidae	0.377
Pachycrocuta_brevirostris	Hyaenidae	1.834
Pachycynodon_tedfordi	Amphicynodontinae	1.047
Paguma_larvata	Viverridae	0.633
Palaeogale_dorothiae	Palaeogalidae	0.019
Palaeogale_hyaenoides	Palaeogalidae	0.387
Palaeogale_minuta	Palaeogalidae	-0.099
Palaeogale_praehyaenoides	Palaeogalidae	0.285
Palaeogale_sanguinarius	Palaeogalidae	0.536
Palaeogale_sectoria	Palaeogalidae	0.193
Palaeomeles_pachecoi	Mustelidae	0.411
Paludolutra_campanii	Mustelidae	1.178
Paludolutra_lluecai	Mustelidae	0.895
Pannonictis_nestii	Mustelidae	0.33
Pannonictis_pachygnatha	Mustelidae	0.602
Pannonictis_pliocaenica	Mustelidae	0.575
Panthera_atrox	Felidae	2.573
Panthera_balamoides	Felidae	2.573
Panthera_blytheae	Felidae	1.432
Panthera_gombaszoegensis	Felidae	2.103
Panthera_onca	Felidae	2
Panthera_palaeosinensis	Felidae	1.924
Panthera_spelaea	Felidae	2.58
Panthera_tigris	Felidae	2.211
Paracynarctus_kelloggi	Canidae	1.039
Paracynarctus_sinclairi	Canidae	0.97
Paradaphoenus_cuspigerus	Amphicyonidae	0.602
Paradaphoenus_minimus	Amphicyonidae	0.687
Paradaphoenus_tooheyi	Amphicyonidae	0.657
Paradoxurus_hermaphroditus	Viverridae	0.499
Paraenhydrocyon_josephi	Canidae	1.066
Paraenhydrocyon_robustus	Canidae	1.192
Paraenhydrocyon_wallovianus	Canidae	1.373
Paragale_huerzeleri	Mustelidae	0.435
Parailurus_anglicus	Ailuridae	1.012
Parailurus_baikalicus	Ailuridae	1.193
Parailurus_hungaricus	Ailuridae	0.994
Paralutra_garganensis	Mustelidae	0.927
Paralutra_jaegeri	Mustelidae	0.729
Paralutra_transdanubica	Mustelidae	0.822
Paramachaerodus_maximiliani	Felidae	1.855
Paramachaerodus_orientalis	Felidae	1.85
Paramartes_pococki	Mustelidae	0.569
Paranasua_biradica	Procyonidae	0.655
Parapotos_tedfordi	Procyonidae	0.46
Parataxidea_crassa	Mustelidae	0.524
Parataxidea_maraghana	Mustelidae	0.507
Parataxidea_sinensis	Mustelidae	0.196
Paratomarctus_euthos	Canidae	1.372
Paratomarctus_temerarius	Canidae	1.222
Parictis_dakotensis	Amphicynodontinae	0.641
Parictis_gilpini	Amphicynodontinae	0.559
Parictis_major	Amphicynodontinae	0.828
Parictis_montanus	Amphicynodontinae	0.497
Parictis_parvus	Amphicynodontinae	0.306
Parictis_personi	Amphicynodontinae	0.47
Parictis_primaevus	Amphicynodontinae	0.366
Percrocuta_abessalomi	Percrocutidae	1.292
Percrocuta_miocenica	Percrocutidae	1.401
Percrocuta_tungurensis	Percrocutidae	1.66
Philotrox_condoni	Canidae	0.875
Phlaocyon_achoros	Canidae	0.434
Phlaocyon_annectens	Canidae	0.58
Phlaocyon_latidens	Canidae	0.435
Phlaocyon_leucosteus	Canidae	0.623
Phlaocyon_mariae	Canidae	1.419
Phlaocyon_marslandensis	Canidae	0.761
Phlaocyon_minor	Canidae	0.574
Phlaocyon_multicuspus	Canidae	0.747
Phlaocyon_taylori	Canidae	0.243
Phlaocyon_yatkolai	Canidae	1.134
Phoberocyon_akhmetievi	Ursidae	2.153
Phoberocyon_aurelianensis	Ursidae	2.133
Phoberocyon_hurzeleri	Ursidae	1.892
Phoberocyon_johnhenryi	Ursidae	2.086
Phoberocyon_teilhardi	Ursidae	2.089
Phoberocyon_youngi	Ursidae	2.098
Phoberogale_depereti	Ursidae	1.555
Phoberogale_gracile	Ursidae	1.316
Plesictis_dieupentalensis	Procyonidae	0.18
Plesictis_genetoides	Procyonidae	0.333
Plesictis_humilidens	Procyonidae	0.467
Plesictis_julieni	Procyonidae	-0.054
Plesictis_laugnacensis	Procyonidae	0.342
Plesictis_mayri	Procyonidae	-0.002
Plesictis_milloquensis	Ailuridae	0.618
Plesictis_palustris	Procyonidae	0.278
Plesictis_stenoplesictoides	Procyonidae	0.559
Plesiogale_angustifrons	Mustelidae	0.416
Plesiogale_postfelina	Mustelidae	-0.123
Plesiogulo_brachygnathus	Mustelidae	1.03
Plesiogulo_crassa	Mustelidae	1.279
Plesiogulo_lindsayi	Mustelidae	1.391
Plesiogulo_marshalli	Mustelidae	1.27
Plesiogulo_monspessulanus	Mustelidae	1.446
Plesiogulo_praecocidens	Mustelidae	1.049
Plesiomeles_cajali	Mephitidae	0.245
Pliocrocuta_perrieri	Hyaenidae	1.669
Pliocyon_medius	Amphicyonidae	2.124
Pliocyon_robustus	Amphicyonidae	2.2
Pliogale_furlongi	Mustelidae	-0.29
Plionarctos_edensis	Ursidae	2.091
Plionarctos_harroldorum	Ursidae	2.028
Plionictis_buwaldi	Mustelidae	0.322
Plionictis_gazini	Mustelidae	0.16
Plionictis_kinseyi	Mustelidae	0.302
Plionictis_oaxacaensis	Mustelidae	0.252
Plionictis_ogygia	Mustelidae	0.032
Plionictis_oregonensis	Mustelidae	0.122
Plionictis_parviloba	Mustelidae	0.206
Pliotaxidea_garberi	Mustelidae	0.48
Pliotaxidea_nevadensis	Mustelidae	0.504
Plioviverrops_faventinus	Hyaenidae	0.659
Plioviverrops_gaudryi	Hyaenidae	0.782
Plioviverrops_gervaisi	Hyaenidae	0.471
Plioviverrops_guerini	Hyaenidae	0.82
Plioviverrops_orbignyi	Hyaenidae	0.473
Plithocyon_antunesi	Ursidae	2.021
Plithocyon_armagnacensis	Ursidae	1.945
Plithocyon_barstowensis	Ursidae	2.003
Plithocyon_bruneti	Ursidae	1.589
Plithocyon_conquense	Ursidae	1.855
Plithocyon_ursinus	Ursidae	2.104
Pogonodon_davisi	Nimravidae	1.607
Pogonodon_platycopis	Nimravidae	1.707
Polgardia_pannonica	Mustelidae	0.447
Pratifelis_martini	Felidae	2.232
Prionailurus_bengalensis	Felidae	0.519
Prionailurus_planiceps	Felidae	0.829
Pristifelis_attica	Felidae	0.947
Pristinailurus_bristoli	Ailuridae	0.912
Proailurus_lemanensis	Felidae	1.109
Probassariscus_matthewi	Procyonidae	0.289
Procyon_lotor	Procyonidae	0.816
Procyon_rexroadensis	Procyonidae	0.854
Promartes_darbyi	Mustelidae	0.613
Promartes_gemmarosae	Mustelidae	0.619
Promartes_lepidus	Mustelidae	0.383
Promegantereon_ogygia	Felidae	1.681
Promeles_macedonicus	Mustelidae	0.412
Promephitis_alexeevi	Mephitidae	0.424
Promephitis_brevirostris	Mephitidae	0.251
Promephitis_hootoni	Mephitidae	0.225
Promephitis_lartetii	Mephitidae	0.259
Promephitis_maeotica	Mephitidae	0.409
Promephitis_majori	Mephitidae	0.082
Promephitis_maxima	Mephitidae	0.542
Promephitis_parvus	Mephitidae	-0.013
Promephitis_pristinidens	Mephitidae	0.112
Proputorius_lufengensis	Mustelidae	0.003
Proputorius_minimus	Mustelidae	0.016
Proputorius_pusillus	Mustelidae	-0.349
Proputorius_sansaniensis	Mustelidae	0.695
Proputorius_yaogouensis	Mustelidae	0.165
Prosansanosmilus_eggeri	Barbourofelidae	1.238
Prosansanosmilus_peregrinus	Barbourofelidae	1.51
Protepicyon_raki	Canidae	1.672
Protictitherium_aegaeum	Hyaenidae	0.999
Protictitherium_cingulatum	Hyaenidae	0.698
Protictitherium_crassum	Hyaenidae	1.051
Protictitherium_csakvarense	Hyaenidae	0.796
Protictitherium_gaillardi	Hyaenidae	0.828
Protictitherium_intermedium	Hyaenidae	0.644
Protictitherium_praecurrens	Hyaenidae	0.644
Protictitherium_sumegense	Hyaenidae	0.769
Protictitherium_thessalonikensis	Hyaenidae	0.74
Protomarctus_optatus	Canidae	1.24
Protoprocyon_savagei	Procyonidae	0.325
Prototocyon_curvipalatus	Canidae	0.554
Protursus_simpsoni	Ailuridae	1.284
Psalidocyon_marianae	Canidae	1.083
Pseudaelurus_quadridentatus	Felidae	1.53
Pseudaelurus_romieviensis	Felidae	1.437
Pseudarctos_bavaricus	Amphicyonidae	1.555
Pseudocyon_sansaniensis	Amphicyonidae	2.389
Pseudocyon_steinheimensis	Amphicyonidae	2.321
Pseudocyon_styriacus	Amphicyonidae	2.319
Puma_concolor	Felidae	1.713
Puma_lacustris	Felidae	1.357
Puma_pardoides	Felidae	1.447
Quercylurus_major	Nimravidae	1.913
Rhizocyon_oregonensis	Canidae	0.548
Rhizosmilodon_fiteae	Felidae	1.928
Rhodanictis_depereti	Mustelidae	0.554
Rudiocyon_amplidens	Amphicyonidae	1.997
Sabadellictis_crusafonti	Mustelidae	0.639
Sansanosmilus_palmidens	Barbourofelidae	1.598
Sardolutra_ichnusae	Mustelidae	0.837
Satherium_piscinarium	Mustelidae	1.103
Semigenetta_elegans	Viverridae	0.404
Semigenetta_grandis	Viverridae	0.892
Semigenetta_huaiheensis	Viverridae	0.463
Semigenetta_laugnacensis	Viverridae	0.33
Semigenetta_repelini	Viverridae	0.508
Semigenetta_ripoli	Viverridae	0.43
Semigenetta_sansaniensis	Viverridae	0.593
Shandgolictis_elegans	Stenoplesictidae	0.569
Siamogale_thailandica	Mustelidae	0.96
Simocyon_batalleri	Ailuridae	1.54
Simocyon_diaphorus	Ailuridae	1.495
Simocyon_hungaricus	Ailuridae	1.49
Simocyon_primigenius	Ailuridae	1.568
Sinictis_dolicognathus	Mustelidae	0.598
Sivanasua_moravica	Mustelidae	0.351
Sivanasua_viverroides	Mustelidae	0.483
Sivaonyx_bathygnathus	Mustelidae	0.988
Sivaonyx_gandakasensis	Mustelidae	0.886
Sivaonyx_hessicus	Mustelidae	0.967
Smilodon_fatalis	Felidae	2.592
Smilodon_gracilis	Felidae	2.219
Sminthosinis_bowleri	Mustelidae	-0.207
Spilogale_putorius	Mephitidae	-0.467
Spilogale_rexroadi	Mephitidae	-0.5
Stenailurus_teilhardi	Felidae	1.957
Stenogale_brevidens	Stenoplesictidae	0.496
Stenogale_julieni	Stenoplesictidae	0.515
Stenoplesictis_cayluxi	Stenoplesictidae	0.398
Sthenictis_bellus	Mustelidae	0.442
Sthenictis_campestris	Mustelidae	0.577
Sthenictis_dolichops	Mustelidae	0.705
Sthenictis_junturensis	Mustelidae	0.402
Sthenictis_neimengguensis	Mustelidae	0.713
Sthenictis_robustus	Mustelidae	0.444
Stromeriella_depressa	Procyonidae	0.349
Stromeriella_franconica	Procyonidae	0.479
Styriofelis_lorteti	Felidae	1.183
Styriofelis_turnauensis	Felidae	1.113
Styriofelis_vallesiensis	Felidae	0.899
Sunkahetanka_geringensis	Canidae	1.263
Taxidea_mexicana	Mustelidae	0.835
Taxidea_taxus	Mustelidae	0.852
Taxodon_hessicum	Mustelidae	0.568
Taxodon_sansaniensis	Mustelidae	0.429
Temnocyon_altigenis	Amphicyonidae	1.58
Temnocyon_fingeruti	Amphicyonidae	1.841
Temnocyon_macrogenys	Amphicyonidae	1.977
Temnocyon_percussor	Amphicyonidae	1.81
Tephrocyon_rurestris	Canidae	1.322
Thalassictis_certa	Hyaenidae	1.265
Thalassictis_montadai	Hyaenidae	1.384
Thalassictis_robusta	Hyaenidae	1.25
Thalassictis_sarmatica	Hyaenidae	1.249
Thalassictis_spelaea	Hyaenidae	1.245
Thaumastocyon_bourgeoisi	Amphicyonidae	1.995
Thaumastocyon_dirus	Amphicyonidae	2.089
Theriodictis_floriadanus	Canidae	1.285
Tisisthenes_parvus	Mustelidae	-0.148
Tomarctus_brevirostris	Canidae	1.482
Tomarctus_hippophaga	Canidae	1.34
Tongxinictis_primordialis	Hyaenidae	1.425
Tremarctos_floridanus	Ursidae	2.181
Trigonictis_cookii	Mustelidae	0.293
Trigonictis_macrodon	Mustelidae	0.509
Trocharion_albanense	Mustelidae	0.25
Trochictis_artenensis	Mustelidae	0.684
Trochictis_carbonaria	Mustelidae	0.782
Trochictis_narcisoi	Mustelidae	0.418
Trochotherium_cyamoides	Mustelidae	0.724
Tungurictis_spocki	Hyaenidae	0.759
Tyrrhenolutra_helbingi	Mustelidae	0.978
Urocyon_cinereoargenteus	Canidae	0.584
Urocyon_citrinus	Canidae	0.537
Urocyon_galushai	Canidae	0.555
Urocyon_minicephalus	Canidae	0.481
Urocyon_progressus	Canidae	0.612
Urocyon_webbi	Canidae	0.606
Ursavus_brevirhinus	Ursidae	1.63
Ursavus_intermedius	Ursidae	1.579
Ursavus_isorei	Ursidae	1.335
Ursavus_pawniensis	Ursidae	1.813
Ursavus_primaevus	Ursidae	1.81
Ursavus_sylvestris	Ursidae	1.952
Ursus_americanus	Ursidae	2
Ursus_angustidens	Ursidae	2.018
Ursus_arctos	Ursidae	2.257
Ursus_boeckhi	Ursidae	2.045
Ursus_etruscus	Ursidae	2.212
Ursus_footei	Ursidae	2.009
Ursus_maritimus	Ursidae	2.59
Ursus_minimus	Ursidae	2.142
Ursus_namadicus	Ursidae	2.052
Ursus_spelaeus	Ursidae	2.37
Ursus_thibetanus	Ursidae	1.889
Vishnuictis_chinjiensis	Viverridae	2.128
Vishnuictis_durandi	Viverridae	1.206
Viverra_bakerii	Viverridae	1.083
Viverra_karnuliensis	Viverridae	1.073
Viverra_pepraxti	Viverridae	0.885
Viverra_tangalunga	Viverridae	0.838
Viverra_zibetha	Viverridae	0.978
Viverrictis_modica	Viverridae	0.052
Vormela_peregusna	Mustelidae	-0.347
Vormela_petenyii	Mustelidae	-0.291
Vulpes_angustidens	Canidae	0.426
Vulpes_beihaiensis	Canidae	0.418
Vulpes_chikushanensis	Canidae	0.585
Vulpes_corsac	Canidae	0.38
Vulpes_galaticus	Canidae	0.565
Vulpes_kernensis	Canidae	0.598
Vulpes_lagopus	Canidae	0.687
Vulpes_macrotis	Canidae	0.312
Vulpes_praecorsac	Canidae	0.571
Vulpes_praeglacialis	Canidae	0.629
Vulpes_qiuzhudingi	Canidae	0.629
Vulpes_stenognathus	Canidae	0.857
Vulpes_velox	Canidae	0.342
Vulpes_vulgaris	Canidae	0.342
Vulpes_vulpes	Canidae	0.726
Xenocyon_dubius	Canidae	1.355
Xenocyon_falconeri	Canidae	1.502
Xenocyon_lycaonoides	Canidae	1.422
Xenocyon_texanus	Canidae	1.499
Xenosmilus_hodsonae	Felidae	2.297
Yoshi_garevskii	Felidae	1.56
Yoshi_minor	Felidae	1.56
Ysengrinia_americana	Amphicyonidae	2.267
Ysengrinia_depereti	Amphicyonidae	2.259
Ysengrinia_gerandiana	Amphicyonidae	2.055
Ysengrinia_tolosana	Amphicyonidae	2.161
Ysengrinia_valentiana	Amphicyonidae	2.121
Zaragocyon_daamsi	Ursidae	1.555
Zodiolestes_daimonelixensis	Mustelidae	0.756
Zodiolestes_freundi	Mustelidae	1.207
